# Membrane lipid adaptation of soil Gram-negative bacteria isolates to temperature and pH

**DOI:** 10.1101/2022.10.10.511520

**Authors:** Eve Hellequin, Sylvie Collin, Marina Seder-Colomina, Pierre Véquaud, Christelle Anquetil, Adrienne Kish, Arnaud Huguet

**Affiliations:** Sorbonne Université, CNRS, EPHE, PSL, UMR METIS, F-75005 Paris, France; Muséum National d’Histoire naturelle, CNRS, Unité Molécules de Communication et Adaptation des Microorganismes UMR7245 MCAM, F-75005 Paris, France

**Keywords:** 3-Hydroxy fatty acids, Gram-negative bacteria, soil, temperature, pH, adaptation, proxy, *Bacteroidetes*

## Abstract

3-hydroxy fatty acids (3-OH FAs) are characteristic components of the Gram-negative bacterial membrane, recently proposed as promising temperature and pH (paleo) proxies in soil. Nevertheless, to date, the relationships between the 3-OH FA distribution and temperature/pH are only based on empirical studies, with no work at the microbial level. This work investigated the influence of growth temperature and pH on the lipid profile in three strains of soil Gram-negative bacteria belonging to the *Bacteroidetes* phylum. Even though the non-hydroxy FAs were more abundant than the 3-OH FAs in the investigated strains, we showed the important role of the 3-OH FAs in the membrane adaptation of Gram-negative bacteria to temperature. The strains shared a common adaptation mechanism to temperature, with a significant increase in the ratio of *anteiso* vs. *iso* or *normal* 3-OH FAs at lower temperature. In contrast with temperature, no common adaptation mechanism to pH was noticed, the variations in the FA lipid profiles differing from one strain to another. The models envisioning the reconstruction of environmental changes in soils should include the whole suite of 3-OH FAs present in the membrane of Gram-negative bacteria, as all of them can be influenced by temperature or pH at the microbial level.
