## Supplementary tables for "Membrane lipid adaptation of soil Gram-negative bacteria isolates to temperature and pH"

### Sheet: SupTable 1
Strain A			Non-hydroxy fatty acids - Relative abundances (%)																			Hydroxy fatty acids - Relative abundances (%)
Replicate	pH	T	14:0 iso	15:1 iso	15:0 iso	15:0 anteiso	15:1	15:0	16:1 iso	16:0 iso	16:1	16:0	17:1	18:1	18:0	Total	Normal saturated	Branched saturated	Normal insaturated	Branched insaturated		13:0 iso	14:0 iso	14:0 normal	15:0 iso	15:0 anteiso	15:0 normal	16:0 iso	16:0 normal	17:0 iso	17:0 anteiso	17:0 normal	18:0 normal	Iso	Anteiso	Normal	RIAN	RAN15	RAN17
1	8	5	0.410496	9.32852	18.0409	5.82589	1.2494	3.0189	n.d.	0.868966	15.3763	15.3763	4.12821	n.d.	2.00566	75.6296	20.4009	25.1462	20.7539	9.32852		0.151914	0.499154	2.91165	46.3631	3.80471	0.707393	7.0986	7.19706	26.4652	4.70001	0.101196	n.d.	80.578	8.50473	10.9173	-0.911678	5.3785	46.4447
2	8	5	1.01284	10.1856	18.2356	5.89901	1.62389	2.95196	n.d.	1.42464	15.4407	4.04933	8.729	n.d.	1.81814	71.3707	8.81943	26.5721	25.7936	10.1856		0.144221	0.549274	2.72053	44.6459	3.54953	0.72247	7.42887	7.24569	27.8486	5.14494	n.d.	n.d.	80.6168	8.69446	10.6887	-0.921982	4.91304	n.d.
3	8	5	0.476369	9.6902	18.7557	5.95597	1.35923	3.26962	0.649789	0.925649	16.0097	6.81383	9.56146	n.d.	3.3323	76.7998	13.4157	26.1137	26.9304	10.34		0.156186	0.500185	3.01393	47.495	3.85771	0.71725	6.22538	6.85215	26.491	4.58494	0.10626	n.d.	80.8678	8.44265	10.6896	-0.921941	5.37848	43.1485
1	8	10	0.494329	8.34058	19.1142	4.62652	2.12653	4.63379	0.714722	1.42967	15.4042	5.0924	11.6863	n.d.	3.62783	77.2911	13.354	25.6647	29.2171	9.0553		0.293437	0.44239	2.97363	51.0732	3.04106	0.841522	4.5022	6.27815	27.8447	2.7097	n.d.	n.d.	84.1559	5.75076	10.0933	-0.949759	3.61376	n.d.
2	8	10	0.442459	8.48579	20.1447	4.82603	1.90797	4.76638	n.d.	1.69601	16.3471	7.64379	9.89178	n.d.	4.19648	80.3485	16.6066	27.1092	28.1469	8.48579		0.299261	0.490221	3.55426	59.4951	3.35321	0.695336	3.28599	5.0072	21.9819	1.83753	n.d.	n.d.	85.5525	5.19074	9.2568	-0.991353	4.82243	n.d.
3	8	10	0.481299	7.65331	18.5529	4.32636	1.76699	4.41285	0.727751	1.32052	14.9905	6.02767	11.0027	n.d.	3.2955	74.5584	13.736	24.6811	27.7602	8.38106		0.259393	0.406411	2.66001	49.6671	2.8313	0.822703	5.02122	6.36823	29.0697	2.78016	0.113752	n.d.	84.4238	5.61146	9.9647	-0.955949	3.44146	24.4406
1	8	15	0.560187	6.23921	19.1873	3.54444	1.94771	5.20327	0.714378	1.40507	15.9856	6.80197	8.00131	n.d.	2.42752	72.0179	14.4328	24.697	25.9346	6.95358		0.404659	0.612099	3.56592	44.9617	2.77479	1.12281	5.60015	8.26334	29.8742	2.61151	0.208834	n.d.	81.4528	5.3863	13.1609	-0.81943	2.4713	12.5052
2	8	15	n.d.	7.5767	24.9794	4.38366	2.01513	6.0441	n.d.	1.15765	18.6647	6.51328	9.50815	n.d.	1.29206	82.1348	13.8494	30.5207	30.188	7.5767		0.294481	0.348386	2.9694	63.7801	2.26229	0.593902	2.52471	3.64202	22.5383	1.04641	n.d.	n.d.	89.486	3.30871	7.20532	-1.10987	3.80921	n.d.
3	8	15	n.d.	7.05978	24.4051	4.10263	1.79532	5.53116	n.d.	0.994157	18.1526	5.08251	9.29039	n.d.	0.987041	77.4008	11.6007	29.5019	29.2384	7.05978		0.292776	0.351101	3.11289	60.3603	2.30242	0.711127	3.19116	4.6731	23.7987	1.20646	n.d.	n.d.	87.994	3.50889	8.49712	-1.03216	3.23771	n.d.
1	8	20	n.d.	4.35296	23.7004	2.77031	1.81836	6.80381	n.d.	n.d.	16.7278	9.18624	5.39146	n.d.	1.7654	72.5167	17.7555	26.4707	23.9376	4.35296		0.414473	0.377626	3.61588	50.5591	2.00732	1.15748	3.74094	8.80126	27.7037	1.26439	0.357845	n.d.	82.7958	3.27171	13.9325	-0.790811	1.73421	3.53335
2	8	20	n.d.	4.73367	24.0617	2.73805	1.99582	7.76611	n.d.	1.37402	17.9398	8.42062	7.55405	n.d.	1.27548	77.8593	17.4622	28.1737	27.4897	4.73367		0.457895	0.402032	3.78394	59.2971	2.00716	1.08988	2.69561	5.61	23.4327	0.929053	0.294592	n.d.	86.2854	2.93621	10.7784	-0.917915	1.84164	3.15369
3	8	20	n.d.	4.53208	24.7729	2.50675	1.88524	7.80568	n.d.	1.19617	18.987	7.70595	1.90689	n.d.	0.783824	72.0824	16.2955	28.4758	22.7791	4.53208		0.40052	0.321513	3.68074	54.0591	1.62359	1.0675	2.99556	7.89818	26.7035	0.952833	0.296975	n.d.	84.4802	2.57642	12.9434	-0.827754	1.52093	3.20847
1	8	25	0.65868	4.19715	24.6683	2.43365	2.10506	10.3235	n.d.	1.00798	18.6322	15.8648	1.8104	n.d.	3.31865	85.0203	29.5069	28.7686	22.5476	4.19715		0.511472	0.311366	7.35483	56.1406	2.19887	1.5879	1.69635	11.3682	17.6598	0.484633	0.685899	n.d.	76.3196	2.6835	20.9969	-0.57549	1.38476	0.706565
2	8	25	0.668866	3.94903	21.6611	2.13621	1.8825	9.00318	n.d.	0.989865	17.3952	10.247	5.24761	n.d.	2.65255	75.8331	21.9028	25.456	24.5253	3.94903		0.480462	0.313259	5.748	45.5398	1.88128	1.68596	2.9293	15.7241	24.1384	0.902652	0.656789	n.d.	73.4013	2.78394	23.8148	-0.505024	1.11585	1.37434
3	8	25	0.703537	3.96288	21.9677	2.04386	1.59988	8.1308	n.d.	0.956575	18.2006	12.3214	4.56131	n.d.	2.54728	76.9958	22.9994	25.6717	24.3618	3.96288		0.451254	0.313599	5.94906	45.3841	1.8449	1.52725	2.79051	16.2718	23.8636	0.850611	0.753375	n.d.	72.803	2.69551	24.5015	-0.488747	1.20798	1.12907
1	5	25	0.528798	3.3538	25.918	1.06385	3.63271	6.47386	n.d.	0.26884	13.5653	7.06462	6.3541	n.d.	0.919608	69.1435	14.4581	27.7795	23.5521	3.3538		0.870174	n.d.	5.26729	57.7111	0.527669	2.71081	0.977523	11.8715	19.1262	0.230093	0.707686	n.d.	78.685	0.757762	20.5573	-0.587089	0.194654	0.325134
2	5	25	1.04827	3.82002	27.5369	1.17759	4.52644	6.57224	n.d.	n.d.	15.8331	6.12644	1.98398	n.d.	0.988299	69.6134	13.687	29.7628	22.3436	3.82002		1.55329	n.d.	9.5388	73.5282	0.726424	2.19323	0.366803	8.13599	3.95725	n.d.	n.d.	n.d.	79.4056	0.726424	19.868	-0.605651	0.331212	n.d.
3	5	25	0.745544	3.06579	25.9417	0.954181	3.13873	12.1914	n.d.	n.d.	18.6689	10.604	3.6904	n.d.	0.679909	79.6806	23.4753	27.6414	25.498	3.06579		1.03814	n.d.	8.6353	66.5155	0.562847	2.13197	0.388349	10.5984	9.43645	0.155395	0.537738	n.d.	77.3784	0.718242	21.9034	-0.552122	0.264003	0.288979
1	6	25	0.446313	3.38097	26.6795	1.14469	4.08153	12.6929	n.d.	n.d.	16.3546	7.11812	3.29958	n.d.	0.448646	75.6469	20.2597	28.2705	23.7357	3.38097		0.876624	0.146578	5.25193	69.7273	0.81542	2.37976	0.599156	7.12463	12.2537	0.266583	0.558313	n.d.	83.6034	1.082	15.3146	-0.742702	0.342649	0.477479
2	6	25	0.431234	3.12898	24.2057	4.04357	0.29189	11.7676	n.d.	n.d.	14.7693	7.9259	4.97829	n.d.	1.00829	72.5508	20.7018	28.6805	20.0394	3.12898		0.724927	n.d.	4.2557	60.657	0.640012	2.41	0.773023	10.0299	19.3901	0.339223	0.780057	n.d.	81.5451	0.979235	17.4756	-0.674149	0.265565	0.43487
3	6	25	0.385516	3.16765	25.2145	0.995738	3.72116	12.6753	n.d.	n.d.	15.3461	7.45145	4.53221	n.d.	0.783956	74.2736	20.9107	26.5957	23.5994	3.16765		0.763208	0.130263	4.47078	62.5889	0.685067	2.43677	0.757912	9.6716	17.3363	0.362123	0.797067	n.d.	81.5766	1.04719	17.3762	-0.67715	0.281137	0.454319
1	7	25	0.537946	3.55661	29.5836	1.39157	1.98032	7.73423	n.d.	n.d.	17.8999	6.9572	2.5152	n.d.	0.674829	72.8314	15.3663	31.5131	22.3954	3.55661		0.323869	0.129064	4.06038	50.1801	0.939496	1.32693	0.878152	18.1384	23.0119	0.499707	0.511938	n.d.	74.5231	1.4392	24.0377	-0.499706	0.70802	0.97611
2	7	25	0.436719	3.48414	31.795	1.69276	2.76692	12.256	n.d.	n.d.	19.599	8.08645	3.80438	n.d.	0.545623	84.4669	20.888	33.9244	26.1703	3.48414		0.75062	0.266876	6.13546	69.0378	1.62778	1.87512	0.901441	7.27311	11.1757	0.467736	0.488365	n.d.	82.1324	2.09552	15.7721	-0.727568	0.868094	0.95776
3	7	25	0.456061	3.12635	30.062	1.53459	2.20169	11.0378	n.d.	n.d.	19.0547	8.24307	3.14296	n.d.	0.643676	79.5029	19.9245	32.0526	24.3994	3.12635		0.555873	0.240436	4.88054	59.8471	1.28655	1.64021	1.43639	11.4553	17.3223	0.711343	0.623959	n.d.	79.4021	1.9979	18.6	-0.641111	0.784383	1.14005

### Sheet: Sup Table 2
Strain B			Non-hydroxy fatty acids - Relative abundances (%)																			Hydroxy fatty acids - Relative abundances (%)
Replicate	pH	T	14:0 iso	15:1 iso	15:0 iso	15:0 anteiso	15:1	15:0	16:1 iso	16:0 iso	16:1	16:0	17:1	18:1	18:0	Total	Normal saturated	Branched saturated	Normal insaturated	Branched insaturated		13:0 iso	14:0 iso	14:0 normal	15:0 iso	15:0 anteiso	15:0 normal	16:0 iso	16:0 normal	17:0 iso	17:0 anteiso	17:0 normal	18:0 normal	Iso	Anteiso	Normal	RIAN	RAN15	RAN17
1	5	5	n.d.	n.d.	5.60405	2.41827	n.d.	n.d.	n.d.	n.d.	32.581	12.0285	8.57531	0.421137	4.64211	66.2704	16.6706	8.02232	41.5774	n.d.		n.d.	0.155185	3.27397	13.0258	14.0641	n.d.	2.52083	20.887	19.2903	26.2747	0.202396	0.305692	34.992	40.3389	24.6691	-0.48482	n.d.	129.818
2	5	5	n.d.	n.d.	5.98377	2.76987	n.d.	n.d.	n.d.	n.d.	35.2965	12.6536	5.95153	0.670783	6.61695	69.943	19.2705	8.75364	41.9188	n.d.		n.d.	0.26074	4.41306	17.4806	17.9372	n.d.	2.06901	18.6706	17.0664	21.7209	0.0900711	0.291478	36.8767	39.6581	23.4652	-0.513435	n.d.	241.153
3	5	5	n.d.	n.d.	5.2371	2.37069	n.d.	n.d.	n.d.	n.d.	33.1855	10.7218	9.14596	n.d.	3.57333	64.2344	14.2951	7.60779	42.3314	n.d.		n.d.	0.143655	3.40854	11.2975	11.8223	n.d.	2.5396	21.752	19.9326	28.5799	0.24853	0.275321	33.9133	40.4023	25.6844	-0.46141	n.d.	114.996
1	5	10	4.90453	n.d.	8.07415	n.d.	n.d.	n.d.	n.d.	n.d.	32.2218	15.7921	5.07572	n.d.	3.28496	69.3532	19.077	12.9787	37.2975	n.d.		n.d.	n.d.	3.45012	18.9937	14.377	n.d.	1.62224	14.5461	22.5746	22.3357	1.62082	0.479788	43.1905	36.7127	20.0969	-0.599436	n.d.	13.7805
2	5	10	n.d.	n.d.	7.25156	2.98995	n.d.	n.d.	n.d.	n.d.	33.1074	8.58914	5.50722	n.d.	4.98203	62.4273	13.5712	10.2415	38.6146	n.d.		n.d.	n.d.	3.83375	22.1964	14.7233	n.d.	1.06264	15.6626	22.3581	19.9511	n.d.	0.212114	45.6172	34.6743	19.7085	-0.610017	n.d.	n.d.
3	5	10	3.48641	n.d.	5.93662	2.16138	n.d.	n.d.	n.d.	n.d.	35.8146	15.1559	2.88055	n.d.	9.41836	74.8538	24.5742	11.5844	38.6952	n.d.		n.d.	n.d.	4.38233	25.9178	17.6074	n.d.	1.51479	13.148	18.9054	18.4634	n.d.	0.0608514	46.338	36.0708	17.5912	-0.670678	n.d.	n.d.
1	5	15	n.d.	n.d.	6.40396	1.32985	n.d.	n.d.	n.d.	n.d.	35.2053	13.1919	2.02966	n.d.	3.89154	62.0521	17.0834	7.73381	37.2349	n.d.		n.d.	n.d.	4.34869	21.3061	10.165	n.d.	0.888481	18.9534	28.7154	15.0295	0.194159	0.39927	50.91	25.1945	23.8955	-0.503093	n.d.	77.4082
2	5	15	n.d.	n.d.	5.86619	1.47981	n.d.	n.d.	n.d.	n.d.	30.6464	11.244	2.60504	n.d.	3.12846	54.9699	14.3724	7.346	33.2515	n.d.		n.d.	n.d.	3.65967	17.8249	8.01583	n.d.	0.986057	19.7169	31.9217	17.274	0.19799	0.402987	50.7327	25.2898	23.9775	-0.501138	n.d.	87.2469
3	5	15	n.d.	n.d.	5.8273	1.6577	n.d.	n.d.	n.d.	n.d.	32.1105	11.9736	2.35865	n.d.	3.24061	57.1683	15.2142	7.485	34.4692	n.d.		n.d.	n.d.	5.70275	24.5975	12.5291	n.d.	0.768853	16.8588	26.4807	12.5827	0.0858977	0.393631	51.8471	25.1119	23.0411	-0.523756	n.d.	146.485
1	5	20	n.d.	n.d.	7.90379	n.d.	n.d.	n.d.	n.d.	n.d.	30.667	10.0212	n.d.	n.d.	3.89105	52.4831	13.9122	7.90379	30.667	n.d.		n.d.	n.d.	3.76564	26.247	5.47535	n.d.	0.511858	15.0811	38.8793	9.16276	0.217011	0.659952	65.6381	14.6381	19.7237	-0.609598	n.d.	42.2225
2	5	20	n.d.	n.d.	7.23578	0.759777	n.d.	n.d.	n.d.	n.d.	32.8263	10.8134	n.d.	n.d.	4.8227	56.458	15.6362	7.99556	32.8263	n.d.		n.d.	n.d.	5.91816	36.4811	8.29199	n.d.	0.231279	11.5279	29.3695	7.14914	0.500009	0.530885	66.0819	15.4411	18.477	-0.644649	n.d.	14.298
3	5	20	n.d.	n.d.	6.68384	n.d.	n.d.	n.d.	n.d.	n.d.	35.823	13.0919	n.d.	n.d.	9.85241	65.4511	22.9443	6.68384	35.823	n.d.		n.d.	n.d.	4.28674	23.322	5.15567	n.d.	0.352094	14.9951	41.0108	9.8223	0.361949	0.693276	64.6849	14.978	20.3371	-0.592967	n.d.	27.1373
1	5	25	0.387968	n.d.	11.2369	0.689487	n.d.	n.d.	n.d.	n.d.	32.0614	12.8624	1.01267	0.399039	2.72692	61.3768	15.5893	12.3143	33.4731	n.d.		n.d.	n.d.	5.15044	39.5345	3.08919	n.d.	0.0950145	9.88863	39.7388	1.9331	n.d.	0.570289	79.3683	5.02229	15.6094	-0.732909	n.d.	n.d.
2	5	25	n.d.	n.d.	9.68656	n.d.	n.d.	n.d.	n.d.	n.d.	29.4908	10.4359	n.d.	n.d.	1.67229	51.2855	12.1082	9.68656	29.4908	n.d.		n.d.	n.d.	2.82376	29.3832	1.84612	n.d.	n.d.	9.99753	52.4692	2.58768	0.114994	0.777494	81.8524	4.4338	13.7138	-0.798785	n.d.	22.5028
3	5	25	n.d.	n.d.	9.36174	n.d.	n.d.	n.d.	n.d.	n.d.	31.0358	12.9809	0.705238	0.563944	2.76155	57.4092	15.7425	9.36174	32.305	n.d.		n.d.	n.d.	4.27478	36.6128	2.70211	n.d.	n.d.	9.42756	43.2515	2.76376	0.105258	0.862218	79.8643	5.46588	14.6698	-0.764678	n.d.	26.257
1	6	25	0.922528	n.d.	5.22205	n.d.	n.d.	n.d.	n.d.	n.d.	34.4262	19.4511	0.359719	9.53493	0.874995	70.7915	20.3261	6.14458	44.3208	n.d.		n.d.	n.d.	35.8883	18.553	2.63297	n.d.	n.d.	10.9032	27.8188	3.52266	n.d.	0.68103	46.3718	6.15563	47.4726	-0.0439436	n.d.	n.d.
2	6	25	n.d.	n.d.	6.72165	n.d.	n.d.	n.d.	n.d.	n.d.	31.851	11.2053	0.539985	n.d.	2.53844	52.8563	13.7437	6.72165	32.3909	n.d.		n.d.	n.d.	6.51049	36.8813	4.29509	n.d.	n.d.	13.6939	33.3461	4.11912	n.d.	1.15397	70.2274	8.41421	21.3583	-0.566085	n.d.	n.d.
3	6	25	n.d.	n.d.	7.09134	n.d.	n.d.	n.d.	n.d.	n.d.	32.8834	11.1746	0.481862	n.d.	2.19097	53.8222	13.3655	7.09134	33.3653	n.d.		n.d.	n.d.	5.79778	33.382	3.75659	n.d.	n.d.	14.7218	36.7176	4.4238	n.d.	1.20047	70.0996	8.18039	21.72	-0.55679	n.d.	n.d.
1	7	25	n.d.	n.d.	7.89927	n.d.	n.d.	n.d.	n.d.	n.d.	33.8515	12.8854	0.652213	n.d.	3.13559	58.424	16.021	7.89927	34.5037	n.d.		n.d.	n.d.	4.93425	23.4736	3.15467	n.d.	n.d.	14.5293	47.0221	5.50755	n.d.	1.37857	70.4957	8.66223	20.8421	-0.579553	n.d.	n.d.
2	7	25	n.d.	n.d.	5.82299	0.408099	n.d.	n.d.	n.d.	n.d.	30.76	13.5903	0.723452	n.d.	2.09778	53.4026	15.6881	6.23109	31.4834	n.d.		n.d.	n.d.	4.70787	29.2918	3.95372	n.d.	n.d.	12.7237	43.2935	4.53864	n.d.	1.49076	72.5854	8.49236	18.9223	-0.631928	n.d.	n.d.
3	7	25	0.659668	n.d.	5.76504	n.d.	n.d.	n.d.	n.d.	n.d.	30.0158	11.5844	0.739397	n.d.	1.95377	50.7181	13.5382	6.42471	30.7552	n.d.		n.d.	n.d.	3.95358	21.6486	2.34776	n.d.	n.d.	13.8819	52.0143	4.91385	n.d.	1.24006	73.6629	7.2616	19.0755	-0.627604	n.d.	n.d.
1	8	25	n.d.	n.d.	8.99695	n.d.	n.d.	n.d.	n.d.	n.d.	8.59253	17.0152	n.d.	n.d.	2.96356	37.5682	19.9787	8.99695	8.59253	n.d.		n.d.	n.d.	4.87026	34.0798	3.5724	n.d.	n.d.	11.3872	41.6472	3.37357	n.d.	1.06954	75.727	6.94596	17.327	-0.678639	n.d.	n.d.
2	8	25	n.d.	n.d.	11.5809	n.d.	n.d.	n.d.	n.d.	n.d.	7.12385	15.269	n.d.	n.d.	3.58742	37.5612	18.8565	11.5809	7.12385	n.d.		n.d.	n.d.	5.44866	33.1699	3.5664	n.d.	n.d.	12.3657	40.9201	3.64914	n.d.	0.880083	74.09	7.21554	18.6945	-0.638407	n.d.	n.d.
3	8	25	n.d.	n.d.	7.10963	n.d.	n.d.	n.d.	n.d.	n.d.	7.38154	18.9505	n.d.	n.d.	4.30027	37.742	23.2508	7.10963	7.38154	n.d.		n.d.	n.d.	5.78678	26.5609	3.14179	n.d.	n.d.	13.28	45.7695	4.34762	n.d.	1.11341	72.3304	7.48941	20.1802	-0.597184	n.d.	n.d.

### Sheet: Sup Table 3
Strain C			Non-hydroxy fatty acids - Relative abundances (%)																			Hydroxy fatty acids - Relative abundances (%)
Replicate	pH	T	14:0 iso	15:1 iso	15:0 iso	15:0 anteiso	15:1	15:0	16:1 iso	16:0 iso	16:1	16:0	17:1	18:1	18:0	Total	Normal saturated	Branched saturated	Normal insaturated	Branched insaturated		13:0 iso	14:0 iso	14:0 normal	15:0 iso	15:0 anteiso	15:0 normal	16:0 iso	16:0 normal	17:0 iso	17:0 anteiso	17:0 normal	18:0 normal	Iso	Anteiso	Normal	RIAN	RAN15	RAN17
1	5	5	n.d.	n.d.	5.41429	2.15234	n.d.	n.d.	n.d.	n.d.	27.2656	11.8043	2.26209	n.d.	11.6572	60.5557	23.4614	7.56663	29.5277	n.d.		n.d.	0.26253	0.59669	7.86783	17.3821	n.d.	2.02895	2.45753	15.0791	53.5166	0.695653	0.113026	25.2384	70.8987	3.8629	-1.39598	n.d.	76.93
2	5	5	n.d.	n.d.	5.01282	1.99719	n.d.	n.d.	n.d.	n.d.	25.0941	12.6153	5.0141	n.d.	10.547	60.2805	23.1623	7.01002	30.1082	n.d.		n.d.	0.341638	0.923761	11.2259	23.8964	n.d.	1.5679	1.73891	13.0986	46.5976	0.609259	0	26.2341	70.494	3.27193	-1.47075	n.d.	76.4824
3	5	5	n.d.	n.d.	4.97768	2.44627	n.d.	n.d.	n.d.	n.d.	27.3816	11.0458	2.4997	n.d.	9.54372	57.8947	20.5895	7.42394	29.8813	n.d.		n.d.	0.317612	0.859772	10.8397	27.8456	n.d.	1.73329	1.53668	9.78158	46.7685	0.206986	0.110231	22.6722	74.6141	2.71367	-1.55449	n.d.	225.95
1	5	10	0.710757	n.d.	6.656	1.91723	n.d.	0.509131	0.644713	n.d.	30.5642	7.33779	6.37336	n.d.	3.33331	58.0465	11.1802	9.28399	36.9376	0.644713		n.d.	0.332153	1.28548	17.1144	28.4397	n.d.	1.34952	1.17819	12.7497	37.4135	0.137474	0	31.5457	65.8532	2.60114	-1.57339	n.d.	272.149
2	5	10	n.d.	n.d.	0	7.84008	n.d.	n.d.	n.d.	n.d.	33.9944	11.1784	5.0866	n.d.	4.94108	63.0406	16.1195	7.84008	39.081	n.d.		n.d.	0.478513	1.77692	20.4625	31.3879	n.d.	1.90857	2.10514	11.7933	29.9256	0.161572	0	34.6429	61.3134	4.04363	-1.3753	n.d.	185.215
3	5	10	1.00272	n.d.	6.17066	1.79911	n.d.	n.d.	n.d.	n.d.	25.9203	8.54833	5.46896	n.d.	3.97383	52.8839	12.5222	8.97249	31.3892	n.d.		n.d.	0.20486	0.696538	12.1256	19.8913	n.d.	1.35847	1.34703	17.0159	47.2322	0.128033	0	30.7049	67.1235	2.1716	-1.65369	n.d.	368.908
1	5	15	n.d.	n.d.	5.95897	n.d.	n.d.	n.d.	n.d.	n.d.	29.28	7.47498	n.d.	n.d.	1.84435	44.5583	9.31933	5.95897	29.28	n.d.		n.d.	0.174057	1.22214	14.128	17.8055	n.d.	1.40035	2.33912	19.883	42.6368	0.255537	0.1555	35.5855	60.4422	3.9723	-1.38335	n.d.	166.852
2	5	15	0.5228	n.d.	5.68862	1.40391	n.d.	n.d.	n.d.	n.d.	26.6724	5.61114	3.83677	n.d.	1.46648	45.2021	7.07761	7.61533	30.5091	n.d.		n.d.	0.16054	1.04668	12.6572	16.3842	n.d.	1.29972	2.17043	20.3125	45.6327	0.223412	0.112493	34.43	62.017	3.55302	-1.43369	n.d.	204.253
3	5	15	0.465458	n.d.	4.2359	1.05471	n.d.	n.d.	n.d.	n.d.	24.9399	8.08682	4.46059	n.d.	2.24703	45.4904	10.3339	5.75606	29.4005	n.d.		n.d.	0.155709	1.69057	14.0266	19.6618	n.d.	1.15071	1.75486	18.7101	42.6493	0.105646	0.0948242	34.0431	62.311	3.64589	-1.42207	n.d.	403.7
1	5	20	n.d.	n.d.	4.93788	n.d.	n.d.	n.d.	n.d.	n.d.	35.6706	7.47004	2.83946	3.06644	5.78837	59.7728	13.2584	4.93788	41.5765	n.d.		n.d.	0	2.07757	19.7189	10.7386	n.d.	1.84147	5.6625	29.3871	28.4187	1.9793	0.175868	50.9475	39.1573	9.89523	-0.959322	n.d.	14.358
2	5	20	n.d.	n.d.	11.0858	n.d.	n.d.	n.d.	n.d.	n.d.	36.9526	8.12958	n.d.	n.d.	5.15217	61.3202	13.2818	11.0858	36.9526	n.d.		n.d.	0.161879	2.22635	29.8513	17.9958	n.d.	1.27198	2.84446	25.7156	19.7746	n.d.	0.158061	57.0008	37.7704	5.22887	-1.25827	n.d.	n.d.
3	5	20	n.d.	n.d.	5.16974	n.d.	n.d.	n.d.	n.d.	n.d.	27.46	8.91698	n.d.	n.d.	6.33191	47.8787	15.2489	5.16974	27.46	n.d.		n.d.	0.135092	1.72065	23.5033	14.6301	n.d.	1.08414	2.79947	31.4865	24.1252	0.305813	0.209654	56.2091	38.7553	5.03559	-1.27551	n.d.	78.8888
1	5	25	0.736574	n.d.	7.38589	0.439436	n.d.	n.d.	n.d.	n.d.	29.0817	5.85043	2.38708	n.d.	6.23597	52.117	12.0864	8.5619	31.4687	n.d.		n.d.	0.102635	1.99964	40.7553	9.25959	n.d.	0.9077	3.80259	29.7172	11.0734	2.18905	0.1929	71.4828	20.333	8.18419	-1.04994	n.d.	5.05854
2	5	25	0.536377	n.d.	13.1187	0.469687	n.d.	n.d.	n.d.	n.d.	33.9666	7.96256	0.782936	n.d.	6.85558	63.6925	14.8181	14.1247	34.7496	n.d.		n.d.	0	4.0541	44.6744	2.98364	n.d.	0.959454	7.3697	30.1583	5.69159	3.75797	0.350857	75.7921	8.67523	15.5326	-0.735444	n.d.	1.51454
3	5	25	0.719544	n.d.	6.36186	0.426627	n.d.	n.d.	n.d.	n.d.	24.7662	6.26308	2.94426	n.d.	5.50431	46.9858	11.7674	7.50803	27.7104	n.d.		n.d.	0	1.3755	25.8068	7.10186	n.d.	0.86267	5.57705	42.141	15.6752	1.28075	0.179133	68.8105	22.7771	8.41243	-1.03692	n.d.	12.2391
1	6	25	0.548515	n.d.	6.53741	n.d.	n.d.	n.d.	n.d.	n.d.	31.9133	10.1465	2.49663	n.d.	1.27685	52.9192	11.4234	7.08593	34.4099	n.d.		n.d.	0.0855129	4.59477	32.411	5.6457	n.d.	0.739639	4.19928	41.41	10.2588	0.418321	0.236885	74.6462	15.9045	9.44925	-0.981495	n.d.	24.5238
2	6	25	n.d.	n.d.	7.05035	n.d.	n.d.	n.d.	n.d.	n.d.	30.254	6.24061	2.41901	n.d.	1.35622	47.3202	7.59683	7.05035	32.673	n.d.		n.d.	0.0826383	2.10419	33.8535	5.86055	n.d.	0.844927	4.57184	41.24	10.64	0.496239	0.306233	76.021	16.5005	7.4785	-1.09243	n.d.	21.4412
3	6	25	0.496317	n.d.	10.4286	n.d.	n.d.	n.d.	n.d.	n.d.	36.0811	7.71375	2.24507	n.d.	1.20847	58.1734	8.92223	10.925	38.3262	n.d.		n.d.	0.18598	3.94147	43.0629	7.47574	0.429865	1.47438	6.3193	28.7927	8.04007	n.d.	0.27769	73.5159	15.5158	10.9683	-0.909404	17.3909	n.d.
1	7	25	n.d.	n.d.	8.38416	n.d.	n.d.	n.d.	n.d.	n.d.	31.0584	24.4639	2.8544	n.d.	3.00534	69.7663	27.4693	8.38416	33.9128	n.d.		n.d.	0.27711	3.78737	25.0595	4.46735	0.106685	2.30143	7.67132	47.3909	8.24569	0.326722	0.365864	75.029	12.713	12.258	-0.854789	41.8744	25.2376
2	7	25	n.d.	n.d.	9.42044	0.557334	n.d.	0.600766	n.d.	n.d.	34.5089	15.9301	3.31142	0.365839	1.50489	66.1997	18.0357	9.97777	38.1862	n.d.		n.d.	0.241323	3.03357	20.9502	4.10425	0.148078	2.46227	8.41369	49.6376	10.2948	0.341852	0.372442	73.2914	14.399	12.3096	-0.852707	27.7168	30.1147
3	7	25	n.d.	n.d.	9.17398	0.498851	n.d.	0.505941	n.d.	n.d.	31.1092	14.065	2.69793	0.302163	3.71377	62.0668	18.2847	9.67283	34.1093	n.d.		n.d.	0.163194	2.50518	20.2335	5.07795	0.149861	2.09622	8.68232	47.7472	12.095	0.785678	0.463818	70.2402	17.173	12.5869	-0.841659	33.8843	15.3944
1	8	25	n.d.	n.d.	10.4904	0.583773	0.657317	n.d.	n.d.	n.d.	34.2151	11.4742	3.77793	n.d.	2.42419	63.6229	13.8984	11.0742	38.6503	n.d.		n.d.	0.220481	2.94122	24.2181	5.65472	0.16309	1.71619	8.50441	45.5068	9.82936	0.730837	0.5148	71.6616	15.4841	12.8544	-0.831196	34.6724	13.4494
2	8	25	n.d.	n.d.	12.0395	0.645589	n.d.	0.739158	n.d.	n.d.	38.3444	10.3007	4.10102	0.525989	1.97134	68.6678	13.0112	12.6851	42.9714	n.d.		n.d.	0.294218	3.88032	32.6369	7.5994	0.234042	1.4911	5.92304	39.0218	7.94978	0.621283	0.348196	73.4439	15.5492	11.0069	-0.907692	32.4702	12.7958
3	8	25	n.d.	n.d.	12.5529	0.667619	n.d.	0.706393	n.d.	n.d.	43.4046	6.39722	4.7019	0.750149	0	69.1808	7.10361	13.2205	48.8567	n.d.		n.d.	0.287188	2.70195	23.9399	5.23918	0.0984203	2.1572	8.18996	46.3008	9.96529	0.762944	0.357097	72.6852	15.2045	12.1104	-0.86078	53.2327	13.0616
